# Multiomic analysis reveals that polyamines alter *G. vaginalis*-induced cervicovaginal epithelial cell dysfunction

**DOI:** 10.1101/2025.11.20.689523

**Authors:** Lauren Anton, Olha Kholod, Rutuja Phatate, Briana Ferguson, Kristin Klohonatz, Brittany A. Goods, Kristin D. Gerson

**Affiliations:** Center for Women’s Health and Reproductive Medicine, Department of Obstetrics and Gynecology, Perelman School of Medicine at the University of Pennsylvania, Philadelphia, PA 19104, USA; Thayer School of Engineering at Dartmouth College, Hanover, NH, USA; Department of Molecular and Systems Biology, and Program in Quantitative Biomedical Sciences at Dartmouth College, Hanover, NH, USA; Department of Microbiology, Perelman School of Medicine at the University of Pennsylvania, Philadelphia, PA, 19104

## Abstract

An anaerobe-dominant, *Lactobacillus*-deplete cervicovaginal microbiome is associated with adverse reproductive outcomes. *Gardnerella vaginalis*, a cervicovaginal anaerobe, alters cervicovaginal epithelial cell function, resulting in immune activation and barrier breakdown. Host-microbial mechanisms inducing this epithelial dysfunction remain unknown. We show microbe-specific alterations in cervicovaginal epithelial cell metabolite profiles where *G. vaginalis*, but not *Lactobacillus crispatus*, increases polyamine biosynthesis. Pretreatment with polyamines (putrescine, spermidine and spermine) globally shifts *G. vaginalis*-induced transcriptomic profiles. Alterations in enzyme transcripts responsible for polyamine synthesis and catabolism provide evidence that *G. vaginalis* modifies polyamine biosynthesis. Polyamine-mediated transcriptomic changes include genes related to bacterial defense, inflammation, and epigenetic processes. Polyamines mitigate *G. vaginalis*-induced inflammatory responses through reduction of cytokines/chemokines and matrix metalloproteinases. *In vitro* transcriptional signatures positively correlated to existing human datasets. The ability of cervicovaginal metabolites to alter microbe-mediated changes in epithelial cell function suggests that metabolite-microbe interactions are critical mediators of epithelial defense against a *Lactobacillus*-deplete microbiota.
