## Supplemental Table 4 for "Multiomic analysis reveals that polyamines alter *G. vaginalis*-induced cervicovaginal epithelial cell dysfunction"

### Sheet: GV NT up
Names	total	elements
ECTO GV ENDO GV VK2 GV	39	spermidine
		pyruvate
		nicotinamide adenine dinucleotide (NAD+)
		alpha-hydroxyisocaproate
		glycerophosphoethanolamine
		alpha-ketoglutarate
		mannitol/sorbitol
		uridine
		phosphoethanolamine
		glutamate
		cysteine-glutathione disulfide
		cytidine 5'-monophosphate (5'-CMP)
		glycerophosphoserine*
		beta-citrylglutamate
		3-formylindole
		putrescine
		isoleucine
		thymidine
		hypoxanthine
		malate
		N-acetylaspartate (NAA)
		alpha-hydroxyisovalerate
		succinate
		choline phosphate
		glycerophosphorylcholine (GPC)
		ornithine
		N-lactoyl leucine
		N-lactoyl valine
		N('1)-acetylspermidine
		N-acetylglutamate
		phosphoenolpyruvate (PEP)
		creatine
		fumarate
		adenosine 3'-monophosphate (3'-AMP)
		guanosine
		N-acetylglucosamine/N-acetylgalactosamine
		guanosine 3'-monophosphate (3'-GMP)
		fructosyllysine
		alpha-ketoglutaramate*
ECTO GV ENDO GV	8	phenyllactate (PLA)
		2-oxoarginine*
		3-methyl-2-oxovalerate
		aspartate
		guanosine 5'-monophosphate (5'-GMP)
		glycerophosphoinositol*
		dihydroorotate
		phenylalanine
ECTO GV VK2 GV	3	N-acetylneuraminate
		gulonate*
		gluconate
ENDO GV VK2 GV	5	glycerophosphoglycerol
		guanine
		1-methyladenine
		4-hydroxyphenylpyruvate
		glucose
ECTO GV	5	2-hydroxy-4-(methylthio)butanoic acid
		N-acetylserine
		deoxycarnitine
		argininosuccinate
		3-indoleglyoxylic acid
ENDO GV	13	N-acetylarginine
		biotin
		4-guanidinobutanoate
		creatine phosphate
		glycerate
		citraconate/glutaconate
		citrate
		o-tyrosine
		3-dehydroshikimate
		3-amino-2-piperidone
		3-hydroxybutyroylglycine**
		cytidine
		gamma-glutamylleucine
VK2 GV	6	nicotinamide ribonucleotide (NMN)
		cysteine
		fructose
		3-phosphoglycerate
		inosine
		kynurenine

### Sheet: LC NT up
Names	total	elements
ECTO LC ENDO LC VK2 LC	30	imidazole lactate
		phenyllactate (PLA)
		mevalonate
		alpha-hydroxyisocaproate
		succinate
		alpha-ketoglutarate
		mevalonolactone
		mannitol/sorbitol
		2-hydroxy-4-(methylthio)butanoic acid
		uridine
		N-acetylarginine
		N-acetylcysteine
		4-hydroxyphenylpyruvate
		ribulose/xylulose
		glycerol 3-phosphate
		N-acetylthreonine
		4-imidazoleacetate
		citrulline
		N-formylmethionine
		N-acetylglucosamine/N-acetylgalactosamine
		N-lactoyl histidine
		1-methyladenine
		gamma-glutamylleucine
		lactate
		glycerate
		cytosine
		malate
		3-(4-hydroxyphenyl)lactate
		alpha-ketoglutaramate*
		gluconate
ECTO LC VK2 LC	3	fumarate
		thioproline
		N-acetylaspartate (NAA)
ENDO LC VK2 LC	6	glycerophosphoglycerol
		mannonate*
		o-tyrosine
		indolelactate
		thymidine
		alpha-hydroxyisovalerate
ECTO LC	4	spermidine
		dihydroxyacetone phosphate (DHAP)
		methionine sulfoxide
		4-guanidinobutanoate
ENDO LC	5	mannose
		N('1)-acetylspermidine
		N-acetylglutamate
		3-aminoisobutyrate
		phosphoenolpyruvate (PEP)
VK2 LC	4	ribose
		2-oxoarginine*
		xanthopterin
		3-formylindole
